# Epithelial innate immune sensing of pneumococci is inherently restricted to a small cellular minority across species and infection niches

**DOI:** 10.64898/2026.06.10.731054

**Authors:** Vikrant Minhas, Vincent de Bakker, Kin Ki Jim, Jun Kurushima, Joern Pezoldt, Monica Rengifo-Gonzalez, Camilla Ciolli Mattioli, Roi Avraham, Bart Deplancke, Jan-Willem Veening

## Abstract

*Streptococcus pneumoniae* colonises the nasopharynx asymptomatically yet causes life-threatening invasive disease. How it navigates early epithelial immune surveillance to cause disease remains unclear. Conventional innate immune models predict coordinated, population-wide epithelial responses to bacterial infection. Using single-cell RNA sequencing, RNA fluorescence in situ hybridization and in vivo mouse and zebrafish models, pneumococcal infection is instead shown to activate innate immune genes including chemokine, NF-κB regulatory, and prostaglandin pathway genes, in only 1-4% of lung epithelial cells. This restriction is seemingly pneumococcal-specific as *Escherichia coli* triggers responses in over 40% of the same cells. Strikingly, nasopharyngeal epithelial cells show complete immune silence to pneumococci while responding robustly to *E. coli* and *Staphylococcus aureus*, suggesting niche-specific immune evasion. Additionally, pharmacological inhibition of COX-2 significantly increased mortality in a zebrafish meningitis model, identifying prostaglandin signalling as a protective host response during invasive disease. Competence-associated surface remodelling contributes modestly and incrementally to immune restriction, while the predominant dampening is competence-independent. These findings challenge canonical epithelial immunity models against bacterial infection and provide a cellular framework for understanding pneumococcal commensalism and pathogenesis.

**Significance statement:** Classical innate immune models predict that bacterial infection triggers coordinated, population-wide transcriptional responses across the epithelium. Using single-cell RNA sequencing, RNA fluorescence in situ hybridization, and in vivo zebrafish and mouse models, we show that *Streptococcus pneumoniae*, responsible for over one million deaths annually, activates innate immune genes in only 1-4% of lung epithelial cells. *Escherichia coli* triggers responses in over 40% of the same cells, demonstrating this restriction is pneumococcal-specific. Nasopharyngeal epithelial cells, the bacterium’s primary colonization niche, show complete immune silence to pneumococci, suggesting niche-specific evolutionary adaptation. The prostaglandin pathway is identified as a protective host response during invasive disease. These findings challenge canonical models of epithelial immunity and provide a cellular framework for pneumococcal commensalism and pathogenesis.
