## Supplementary Data for "Epithelial innate immune sensing of pneumococci is inherently restricted to a small cellular minority across species and infection niches"

### Sheet: Supplementary Table 1.
Supplementary Table 1. 19F-a549 luc assay
	RLU/OD	Time [m]	VL3889 MOI 10 - A549	VL3889 MOI 10 - A549	VL3889 MOI 10 - A549	VL3889 MOI 1 - A549	VL3889 MOI 1 - A549	VL3889 MOI 1 - A549	VL3889 MOI 0.1 - A549	VL3889 MOI 0.1 - A549	VL3889 MOI 0.1 - A549	Blank - A549	Blank - A549	Blank - A549	VL3894 MOI 10 - A549	VL3894 MOI 10 - A549	VL3894 MOI 10 - A549	VL3894 MOI 1 - A549	VL3894 MOI 1 - A549	VL3894 MOI 1 - A549	VL3894 MOI 0.1 - A549	VL3894 MOI 0.1 - A549	VL3894 MOI 0.1 - A549	VL3889 MOI 10 -w/o A549	VL3889 MOI 10 -w/o A549	VL3889 MOI 10 -w/o A549	VL3889 MOI 1 -w/o A549	VL3889 MOI 1 -w/o A549	VL3889 MOI 1 -w/o A549	VL3889 MOI 0.1 -w/o A549	VL3889 MOI 0.1 -w/o A549	VL3889 MOI 0.1 -w/o A549	Blank - w/o A549	Blank - w/o A549	Blank - w/o A549	VL3894 MOI 10 - w/o A549	VL3894 MOI 10 - w/o A549	VL3894 MOI 10 - w/o A549	VL3894 MOI 1 - w/o A549	VL3894 MOI 1 - w/o A549	VL3894 MOI 1 - w/o A549	VL3894 MOI 0.1 - w/o A549	VL3894 MOI 0.1 - w/o A549	VL3894 MOI 0.1 - w/o A549
		Time	C	D	E	F	G	H	I	J	K	L	M	N	O	P	Q	R	S	t	U	V	W	X	Y	Z	AA	AB	AC	AD	AE	AF	AG	AH	AI	AJ	AK	AL	AM	AN	AO	AP	AQ	AR
		0	433.437	294.651	351.485	250	139.141	116.883	186.981	0	64.2398	76.6058	148.662	128.84	613.944	461.445	466.761	124.301	137.836	135.685	81.5772	57.0207	160.428	886.486	954.401	1036.59	76.7544	117.271	299.667	141.767	216.216	171.123	227.519	312.849	320	840.611	842.754	692.557	197.505	170.032	296.296	308.511	4638.43	315.217
		10	907.216	690.25	767.656	188.088	212.314	621.814	319.489	180.542	431.125	30.6435	89.7308	99.7009	1008.32	1286.49	1720.98	337.423	199.79	280.172	345.2	215.054	261.833	1656.05	1873.02	1686.99	417.124	276.89	453.039	403.93	357.143	128.755	194.595	436.73	229.095	1381.94	1095.04	1348.21	176.715	437.1	445.86	85.3789	703.934	478.781
		20	1038.03	787.468	1000	135.276	244.941	458.716	0	-80.6452	31.746	40.9836	59.7015	110.331	1439	1177.73	1395.35	125.918	252.101	0	173.647	-106.496	81.3008	1548.12	1841	2016.29	373.626	191.489	486.188	21.9539	119.048	85.8369	162.162	-67.1893	80.3674	1231.1	1280.74	1584.54	446.521	212.993	275.716	53.2481	373.444	248.649
		30	1190.23	658.436	937.178	269.71	42.1053	213.849	117.396	110.22	211.64	-10.2145	-69.5134	90.3614	913.811	812.834	1049.44	266.241	178.947	250	-32.538	-53.9374	162.272	1552.79	1324.3	1804.44	307.018	306.554	263.736	262.582	162.338	353.319	226.782	369.955	34.4828	1410.12	1026.42	1575.41	113.754	319.489	232.313	42.6894	155.279	171.123
		40	1030.61	818.565	1237.32	246.914	243.129	213.198	138.593	180.542	20.9205	234.694	248.016	140.562	820.513	1188.96	724.926	287.234	392.157	282.916	175.246	432.9	345.528	1397.74	1230.61	1511.51	579.235	506.329	472.009	186.199	313.514	279.27	205.405	258.137	379.747	1108.74	1265.06	1247.62	505.155	433.862	581.395	202.775	62.1118	106.724
		50	13993.9	8570.26	9646.37	434.333	321.244	70.922	160.085	50.4541	147.524	214.067	89.2857	210.632	853.659	823.654	691.017	413.574	267.943	97.6139	-10.8932	161.464	10.1937	975.359	1258.96	945.274	316.94	690.377	590.164	393.873	172.414	96.3597	194.175	359.147	253.165	1186.44	962.302	801.131	369.61	477.707	262.329	191.898	332.295	208.551
		60	66224	43233.4	51488.3	873.181	720.251	91.1854	42.5985	100.806	63.2244	20.3666	0	140.14	487.31	472.193	680.272	217.391	290.581	205.405	-43.573	-42.9185	254.323	3204.48	844.354	899.209	239.913	458.333	162.514	142.388	86.4865	86.0215	145.682	134.983	-22.9358	889.121	539.745	772.812	532.242	274.841	365.344	53.3049	145.078	228.216
		70	160353	105669	123969	5000	3680.92	422.961	31.9829	271.357	197.917	174.002	69.3069	170	804.829	895.833	792.741	537.408	231.388	267.666	380.849	226.05	111.675	43463.9	5831.66	2636.72	347.826	308.96	548.387	284.464	323.625	192.926	21.5285	628.507	229.885	1004.14	783.366	783.956	489.297	515.247	475.207	180.851	310.238	191.532
		80	186258	133520	153170	12162.7	11641.3	311.245	223.404	241.935	73.2218	-233.266	49.456	90.1804	1031.75	987.654	856.068	557.244	95.3289	522.946	185.59	-53.7634	131.98	178164	56590.7	32577.5	713.514	416.244	543.131	120.219	193.966	225.322	-64.6552	191.011	195.402	1331.97	813.397	625	314.083	420.168	297.436	170.032	0	302.419
		90	157829	117535	133953	27696.2	33393.9	2067.59	350.318	-80.4829	83.8574	225.179	187.747	90.3614	1372.93	1376.15	902.326	879.917	354.68	63.2244	239.651	340.064	30.3337	311957	233963	197148	1367.06	834.171	504.732	206.972	237.069	181.624	86.2069	134.983	114.811	1071.79	1029	1065.5	642.57	626.959	285.132	254.237	278.064	92.9752
		100	130693	94852.3	105540	41835.7	50551	30427.4	435.707	290.873	312.826	367.347	118.694	30.1205	1200.77	1431.45	1386.86	641.822	585.267	574.713	305.677	440.387	81.1359	314129	311201	303236	1404.07	650.246	863.684	522.876	322.581	138.889	107.759	89.8876	299.194	1110	1179.67	802.365	547.809	707.596	622.49	402.542	246.914	292.044
		110	99869.6	73769.9	82477.6	40682.9	47634.7	54282.9	445.387	220.441	252.366	296.827	326.087	209.79	1781.72	1437.07	1464.06	655.067	781.405	726.714	456.853	268.817	252.781	256867	292024	290683	1643.54	1094.96	956.79	141.458	-10.7296	245.727	517.241	56.1798	390.805	1240.16	1303.96	1142.86	660.099	932.642	626.243	349.576	256.937	212.551
		120	79433.8	55603.3	62823.4	36679.6	38174.4	62052.8	454.065	168.986	168.067	275.229	227.948	30.1205	1510.99	1661.81	1317.83	700.508	385.701	494.56	445.652	274.551	293.522	206884	247128	246422	1380.04	569.801	637.007	281.996	545.455	181.044	140.086	168.539	195.178	1224.69	938.846	848.39	576.172	309.278	694.716	116.156	411.1	230.924
		130	59937.2	45219.9	48581.3	30169	30000	56048.3	1048.73	1425.7	794.148	388.548	287.413	321.608	1432.41	1604.94	1581.59	500.501	613.656	692.008	510.87	128.068	242.18	166062	197047	199368	1476.79	726.771	664.683	433.369	469.083	319.149	118.153	213.483	218.391	1790.07	1178.93	1094.45	665.381	430.328	506.208	273.396	307.062	280.843
		140	49876.9	37274	40379.1	23645.3	23689.4	44919	190.275	80.0801	10.4712	-71.6479	-227.498	-60.423	1428.57	1290.62	1496.38	168.651	402.562	225.352	86.8621	190.476	0	130599	156388	158677	1070.3	479.574	460.333	0	74.4681	-74.2312	-53.7634	123.735	80.2752	1171.59	986.257	831.557	323.194	132.653	447.344	188.877	-71.5746	-20.02
		150	39948.5	30076.4	33349.8	18561.6	17170.5	35136.2	189.873	89.1089	302.714	132.789	227.948	130.13	1841.22	1920.65	1600.31	305.635	240.385	252.252	281.69	515.021	161.29	105505	127112	124241	1072.92	603.741	516.252	215.054	254.237	63.6267	0	517.435	68.8863	1615.8	1315.79	952.059	442.145	486.322	308.81	-52.356	214.067	182.371
		160	34899.8	25719	28380.5	14620.5	13926.6	26098.9	41.8848	268.39	363.448	-163.599	9.88142	321.608	2191.33	1943.96	1441.05	548.723	383.412	393.499	235.043	267.094	261.833	82668.9	102342	101415	929.752	425.184	372.787	203.426	179.514	94.8367	64.5161	235.955	378.875	1366.02	1193.81	979.154	498.155	159.363	515.021	281.25	172.94	192.308
		170	32960.3	24479.7	28097.8	12993.4	11077.5	20695.8	188.679	-29.4985	0	-204.499	-168.317	-29.97	2180.39	1900.76	1690.82	542.705	173.193	313.253	-107.991	-115.668	-80	65895.7	82397.7	81943.5	610.998	318.323	187.835	-138.445	42.0168	105.042	10.7643	101.124	-11.5075	1057.12	1221.53	922.156	480.072	193.798	130.293	113.99	71.1382	352.467
		180	32725.1	23201.4	29525.2	12224.2	11178.5	15312.2	447.917	68.8299	31.0238	143.737	-59.3472	-90.0901	2341.39	1833.6	1902.91	486.641	259.259	206.642	30.3951	52.7426	50.0501	51915.8	67005.6	65711	694.864	363.501	307.43	95.1374	0	157.398	-107.759	0	57.5374	949.675	1229.3	810.965	257.092	278.81	232.378	-165.289	314.083	226.105
		190	34432.6	25011.3	33146.5	12743.1	11322.8	14172.8	4688.15	176.471	515.464	20.4499	79.2079	251.509	2597.68	2201.69	1608.22	650.33	468.975	226.337	522.388	42.2386	260	39854.8	53172.8	51273.1	1034.48	993.567	632	525.21	208.117	366.876	225.806	191.441	103.448	873.494	1268.92	728.261	392.491	451.833	270.463	288.66	242.424	433.468
		200	38810.6	28548.3	36023.9	14214.8	12191.5	13276.7	8603.93	542.857	40.9417	132.653	247.77	0	2074.43	2213.29	1590.78	636.531	321.658	384.615	224.599	211.193	297.915	32366.4	39592.7	37972	1782.27	1729.84	1431.84	218.069	226.571	156.413	96.7742	371.204	184.12	727.522	1108.76	557.601	520.231	265.004	226.969	204.708	201.816	232.794
		210	44655.9	31471.2	38784.5	15381.2	13011.9	13405.3	12384.4	4958.06	4362.9	20.3459	39.5648	80.5639	2485.25	2068.97	1845.67	837.79	351.692	189.546	319.489	158.061	138.477	26512.9	29689.2	29141.1	3311.44	2580.65	1840.4	400	153.689	145.379	-53.7634	-191.226	195.402	574.641	1263.36	517.949	190.627	7.18391	287.68	243.902	60.5449	162.767
		220	50335.6	34092.4	43892.5	16241.3	12911	12844.8	19684.3	14596.2	9888.55	132.924	327.056	221.328	2611.66	2236.67	1863.59	429.072	560.101	366.492	391.121	442.842	480.864	20801.1	22237.6	22316.9	4446.46	3762.69	3002.07	213.198	335.366	154.639	64.5856	-56.1798	-45.977	390.898	1212.26	445	371.212	240.16	308.239	40.4858	291.457	184.615
		230	56450.8	34375.8	46040.4	16875	13498.1	12640.9	24317	23470	17657.5	0	-216.535	-60.1805	2568.59	2212.77	1778.57	357.447	258.918	215.962	95.4401	93.1677	9.4697	16980.1	18685	18254.2	5168.25	4521.95	3434.08	-69.7211	60.5449	153.531	-258.342	-134.831	-276.18	193.37	821.382	272.639	115.523	229.671	145.333	-100.301	170.341	61.4754
		240	60332.5	34836.5	44742.5	17164.1	13371.2	12384.2	25364.2	26648.4	27749	214.944	69.3069	0	2654.18	2153.49	1575.91	441.899	406.685	196.982	73.9958	310.238	290.698	13972.8	15356.9	15222.9	6647.3	5646.65	4552.65	137.12	69.7906	244.151	0	33.7079	195.402	230.811	772.785	238.436	166.205	314.914	243.638	119.403	370.741	125.13
		250	61674.4	33217.3	42095.6	16898.7	12643	12353.6	26113.8	29415	32783.2	111.675	-9.88142	130.522	2536.08	2501.34	1843.51	459.502	374.359	277.778	625	333.67	286.533	11460	13503.1	12770.8	7933.75	6940.01	6005.73	278.044	394.089	201.207	10.7527	-134.68	310.345	240.964	633.889	138.953	257.086	194.954	217.955	98.4252	119.641	155.763
		260	60229.9	30599.4	38473.1	16554.1	13211.9	11379	22792.7	27005.5	32270.5	183.299	228.175	-40.1204	2764.82	2505.04	1519.4	697.674	276.431	242.283	288.363	315.271	270.775	10251.6	11118.3	10981.9	8109.31	7960.15	6278.82	327.409	222.222	218.688	161.117	-112.486	0	362.506	495.088	167.8	186.615	78.6959	122.137	320.078	317.46	200.422
		270	54310.6	27439.4	32386.1	17803.3	12487.3	11347.8	18795.4	20638.3	29865.6	40.9836	-217.606	110.22	2658.28	2382.28	1359.03	566.83	329.181	241.106	267.215	244.618	147.738	7943.97	9506.68	9445.81	8025.03	8129.1	7908.4	27.4474	200	107.843	53.7634	-168.729	149.425	189.065	342.857	161.643	111.663	99.7783	109.835	38.2409	345.508	-73.9958
		280	45956.8	19967.3	21988.2	19400	12376.3	10863.7	15247.4	17897.1	23166.7	132.789	59.4059	-100.705	2405.95	2136.17	1331.55	696.615	463.768	286.239	121.457	390.698	190.045	6966.23	7542.04	8150.75	8663.53	8866.34	8355.49	142.857	272.045	106.075	10.7411	-11.2613	137.931	269.309	300.3	220.059	350.665	274.123	227.16	206.767	97.8474	234.542
		290	33934.7	15521	17743	19677.2	12471.2	10771.1	12479.4	13980.8	19462.7	306.748	49.5049	80.4829	2212.93	1896.62	1224.72	768.765	424.886	245.747	285.152	358.668	280.702	6260.29	7084.3	7157.38	9192.63	9249.76	9008.54	416.305	285.189	293.839	0	202.703	322.209	298.281	450.834	238.193	186.807	260.445	117.13	341.644	271.581	277.481
		300	28240.3	13552.9	14965.3	19537.5	11839.4	10619.9	10106.2	11624.1	14754.7	92.1187	138.477	50.3018	1949.62	1644.4	1211.38	797.546	442.907	249.361	228.571	325.064	303.541	5581.63	6128.89	5819.95	8249.85	9064.58	8015.65	236.287	53.8117	185.529	75.1073	78.6517	160.92	146.022	276.32	81.6993	321.839	177.419	173.913	199.456	95.8773	96.463
		310	23919.7	12386.1	13040.4	20072.9	12129.7	10862.7	8774.3	9327.87	12042.6	71.5746	9.90099	50.2513	1884.33	1593.98	1213.17	777.256	465.34	249.664	270.758	79.7448	468.998	5285.13	5688.75	5343.8	8311.61	8467.36	8077.1	213.465	361.233	27.3973	236.305	-123.596	115.075	295.443	275.424	177.32	192.963	127.66	192.031	196.253	284.63	215.054
		320	19058.2	10574.6	10890.3	21069.8	11741.9	10399.9	7827.84	8679.24	10236.5	-143.149	59.4059	-50.2513	1607.35	1588.1	830.477	690.943	394.55	247.282	185.654	171.386	237.73	4908.54	5162.28	5534.56	7563.22	8299.67	7868.34	-32.0513	274.443	44.7628	236.052	-33.7458	0	174.39	283.154	137.787	0	142.105	85.6327	132.392	46.7727	-128.755
		330	15740.4	9432.2	9006.19	20043.4	11168.6	9948.85	7678.3	7454.13	9225.35	61.4125	168.15	0	1323.44	1210.06	856.988	726.115	469.713	272.92	304.976	132.312	230.714	5083.54	5402.3	5121.63	7114.74	7935.69	7308.04	101.483	133.445	228.27	-96.7742	11.236	91.8485	382.514	262.87	156.448	231.66	182.863	189.215	131.119	82.4931	107.296
		340	13230.5	8068.93	7715.55	19351.9	10730.9	9430.46	7505.36	7325.5	8221.4	255.624	198.413	251.004	1042.34	1022.86	709.2	820.751	453.897	295.666	584.795	321.957	358.108	4860.48	5926.59	5891.68	7064.32	7465.25	6839.05	273.141	219.334	232.158	215.054	78.8288	126.292	223.104	206.718	111.159	234.844	238.095	136.471	208.333	312.5	396.996
		350	10984.6	6497.99	4761.15	18297.9	9712.15	8825.93	7265.42	7945.3	7668.29	10.2249	49.5049	50.2008	802.201	749.642	496.026	803.666	428.383	303.03	313.352	231.454	327.044	4125.38	6014.43	6067.62	6503.23	6452.21	6599.82	66.5681	244.287	226.32	-85.9291	202.475	45.819	222.552	279.434	189.492	242.849	219.388	294.53	320.346	149.516	332.618
		360	7288.46	4248.02	3325.44	17592.4	8753.74	8205.81	7543.32	7921.57	7480.42	143.443	99.0099	120.24	710.805	641.391	477.49	628.222	521.087	355.447	384.854	386.5	434.783	4002.02	5575.26	5645.74	5817.41	7030.47	6498.66	86.4553	314.176	180.624	-64.3777	236.22	-183.066	275.998	329.218	217.77	48.1283	186.586	97.9478	137.812	320.346	407.288
		370	5329.54	3188.97	2573.53	16718.4	8445.87	8082.84	7449.39	7742.93	7570.21	234.694	108.696	290.581	615.645	527.652	481.24	778.807	499.435	344.144	376.712	248.633	283.726	4010.1	4963.34	5099.82	5812.37	6071.43	5930.39	301.331	405.71	160.772	235.798	0	182.857	334.975	228.807	237.258	238.854	229.885	162.488	204.778	266.781	395.299
		380	4466.31	2387.77	2147.92	15792.2	7844.77	7705.44	7276.1	7354.13	7490.06	133.06	79.1296	110.442	552.75	543.874	351.922	770.895	535.201	389.574	189.744	281.125	377.907	3840.32	4227.75	4794.71	5389.38	6035.71	5410.56	217.984	-80.1165	257.21	375.134	78.6517	45.61	226.489	271.698	283.688	153.277	163.286	185.271	220.152	68.3177	21.3904
		390	3531.63	2222.5	2192.25	14886.7	7435.94	7313.5	6755.06	6964.19	7040.92	205.339	39.5648	100.503	537.006	469.184	404.204	832.099	554.981	393.372	294.659	211.125	315.236	3767.68	3795.82	4352.02	4730.14	5484.3	4935.58	239.044	275.813	188.679	64.3087	44.9944	114.025	211.51	284.954	317.531	89.2388	294.406	263.401	200.837	254.022	267.094
		400	3392.86	2242.99	2003.13	13899.3	7282.66	7031.43	6751.54	7021.49	6945.65	-10.2775	29.6443	-30.0903	456.811	346.344	245.792	682.342	504.572	484.207	229.791	173.724	128.505	4187.69	3496.28	4041.57	4116.47	4673.67	4809.4	58.4795	144.132	161.884	-21.4362	-44.9438	-239.726	93.0916	175.573	94.4669	10.4004	102.041	27.5862	148.883	278.246	-96.9828
		410	3048.43	2097.29	1996.89	12949.3	7138.12	7088.39	6781.47	6562.07	6882.1	82.1355	118.46	70.2811	320.265	414.734	374.701	792.884	540.268	370.601	233.491	246.833	206.078	4417.43	3225.35	3567.12	3781.09	4296.91	4399.65	101.33	208.193	158.16	171.306	-33.67	11.3895	333.988	218.642	90.4977	192.108	163.383	219.579	179.739	125.313	224.12
		420	2712.89	1873.31	1913.29	12763.5	7176.31	6860.87	6057.24	6254.24	6031.87	41.0256	-207.51	-80.0801	348.71	285.326	192.867	604.77	467.099	366.748	169.879	181.075	165.936	4059.66	3077.65	3191.59	3437.96	3986.19	4104.94	-49.3218	26.0586	188.811	-85.6531	-56.1167	-262.258	191.552	169.557	81.7068	82.3045	-47.4834	86.4816	145.044	91.2863	-53.3049
		430	2667.19	2000	1974.06	12040.3	7196.29	5911.1	5952.53	6939.49	6169.91	92.688	59.1716	40.1204	406.993	359.071	274.189	642.24	431.98	493.427	204.439	234.334	214.447	4211.32	2858.5	2817.5	3406.11	3958.07	4031.69	120.482	31.9081	198.63	-117.899	-157.48	113.895	254.279	221.016	279.048	147.959	122.008	140.462	-63.5425	220.949	426.894
		440	2545.98	1966.13	1850.7	10397.5	5757.11	5665.75	6066.43	6975.91	5867.36	195.272	39.4089	210.632	310.627	324.658	210.029	684.122	526.127	538.06	218.019	288.878	227.906	4413.55	2783.85	2599.24	2945.14	3450.91	3427.07	300.177	292.835	40.0802	74.8663	11.236	-45.5063	263.801	272.798	270.394	-5.05561	205.704	85.4317	273.224	186.235	-95.7447
		450	2406.92	1817.96	1643.76	8823.13	5940.75	5882.26	6198.3	7363.55	6240.74	102.669	255.906	70.2106	312.5	361.833	228.227	862.62	607.416	522.502	242.626	184.859	241.158	4401.21	2463.08	2331.43	2760.59	3248.95	2941.69	658.199	625.759	130.634	482.833	-78.6517	-193.402	195.122	184.097	293.848	150.905	265.116	169.794	254.237	136.766	-10.6496
		460	2234.15	1797.14	1837.26	7877.41	5673.55	5307.95	6239.19	7296.81	5934.13	287.77	0	109.671	357.918	300.188	225.249	717.391	532.891	518.714	180.645	274.415	194.114	4714.21	2411.48	2226.99	2365.44	3044.03	2683.57	1090.29	763.268	134.788	117.647	134.831	-136.519	189.781	188.828	147.738	92.4125	289.655	129.407	182.509	208	170.032
		470	2058.59	1687.1	1627.49	7438.71	5095.41	4853.56	6359.45	7701.53	6300.76	-10.2775	49.1159	-29.9103	260.586	254.76	194.43	736.677	498.655	341.805	220.035	249.545	216.944	4423.66	1984.59	2105.52	2370.02	2623.02	2306.02	1552.31	1253.68	82.2785	-10.7181	-101.237	0	233.35	166.205	92.4214	119.161	146.52	128.774	211.8	48	-53.0786
		480	2098.8	1727.03	1652.44	6877.8	4893.31	4449.56	6406.65	7829.9	6500	0	78.8955	-30	292.445	236.432	186.205	737.456	446.508	262.852	279.161	304.111	227.508	4555.11	2220.62	1981.68	2216.04	2314.39	2263.66	2044.32	1649.37	180.236	96.3597	247.191	11.3766	271.318	190.855	296.571	84.3882	159.381	194.432	336.574	174.742	212.089
		490	1874.51	1567.75	1578.54	6057.5	4410.08	3950.81	6394.67	8084.26	6236.63	-123.457	118.227	0	259.811	233.557	168.156	429.583	247.202	205.329	231.474	281.17	199.807	4428.14	1919.73	1709.44	1908.92	2297.85	1939.52	2250.14	1590.91	97.7398	0	0	113.766	247.213	171.52	157.919	46.3392	154.968	43.9367	140.741	-23.7342	307.203
		500	1787.96	1488.99	1347.15	5622.91	4318.32	3806.28	6463.77	8402.37	6483.29	10.2775	19.7239	60.0601	270.343	212.594	194.891	385.39	312.803	162.066	290.58	282.075	247.435	4605.66	1807.58	1834.06	1924.84	2027.97	1781.71	2522.96	1968.42	156.91	192.513	67.1893	215.909	169.492	128.411	176.991	165.746	195.721	104.987	219.619	409.771	380.952
		510	1751.31	1331.02	1553.83	4972.64	3804.02	3283.19	6509.95	8166.24	6655.46	175.258	-187.192	150.301	194.963	264.222	173.821	291.859	199.203	132.227	271.439	270.661	262.027	4792.72	1686.16	1717.91	1597.63	1893.22	1611.37	2572.19	2170.76	65.7501	235.294	145.74	0	207.729	209.762	224.09	123.57	131.818	52.356	224.475	101.801	242.872
		520	1632.55	1424.31	1451.61	4393.51	2583.2	2042.17	6745.88	8336.44	6624.36	205.761	78.8177	50.0501	192.1	172.926	115.911	283.944	257.316	105.263	292.002	264.919	352.374	4711.54	1721.95	1662.59	1545.41	1775.32	1569.22	2420.72	1986.75	70.8382	10.6838	-55.9284	56.8828	197.686	77.0479	9.36768	77.3079	177.596	73.8488	64.6088	108.611	242.872
		530	1533.4	1276.12	1224.65	3077.49	1657.75	1389.61	6724.65	8312.24	6715.47	61.5385	9.85222	300	159.589	154.263	145.042	220.036	139.665	76.9639	316.027	332.47	276.139	4716.02	1547.5	1466.41	1465.94	1657.1	1592.96	2732.04	2192.98	0	0	-223.464	102.273	303.322	105.82	131.517	99.9092	169.259	52.0382	284.091	255.023	326.66
		540	1362.32	1224.74	1303.55	2113.88	1343.25	1188.09	6904.01	8123.94	6777.34	205.55	138.203	0	262.73	173.771	208.774	272.844	229.885	194.407	404.35	293.96	362.157	4906.04	1637.17	1513.81	1369.99	1556.47	1302.11	2501.31	1871.95	40.4624	-138.741	0	0	298.22	176.157	254.717	167.194	292.772	156.25	119.048	334.855	94.8367
		550	1447.78	1195.9	1207.53	1594.57	1311.64	1089.18	6814.16	8104.08	6696.35	318.275	177.515	290.581	206.522	125.238	195.715	247.138	210.31	115.096	356.541	410.154	353.033	4820.07	1603.54	1620.55	1184.98	1699.67	1503.89	2110.47	1812.77	143.513	192.102	-11.1607	341.297	201.632	238.978	155.807	144.731	59.7426	195.652	152.778	250.569	316.122
		560	1332.98	1020.31	1069.66	1450.56	1000	1157.36	6281.89	7687.57	6381.22	380.658	-29.5276	50.1505	87.0038	223.921	161.504	187.842	196.281	128.377	385.829	357.528	390.173	4906.23	1678.18	1243.19	1128.23	1459.37	1137.15	1896.37	1529.41	119.25	106.724	-33.4448	125.142	182.08	195.264	165.798	208.711	32.3774	209.882	116.678	97.8179	199.58
		570	1287	956.215	1094.81	1313.42	1174.49	1068.04	5921.73	7031.71	6162.62	112.821	187.008	100	214.908	150.273	119.205	196.592	178.849	136.766	353.64	406.007	462.537	4337.23	1420.79	1506.71	1156.12	1569.94	996.939	1915.55	1592.36	134.907	181.818	88.9878	148.064	262.655	196.242	247.031	177.596	182.073	83.5165	102.11	283.582	83.9454
		580	1177.09	939.074	963.255	1277.39	1130.34	934.507	5745.72	6401.2	5996.29	308.325	98.3284	99.8004	204.193	156.164	108.782	155.141	127.405	160.858	369.112	362.664	394.737	4091.14	1434.96	1769.69	1053.35	1587.57	1147.9	1816.79	1231.58	22.2717	202.559	44.2968	-11.3766	218.943	113.255	52.356	68.7443	117.426	8.84956	161.074	301.028	125.918
		590	1178.81	820.332	864.879	1272.58	1064.06	1020.3	5528.58	5917.47	5642.29	328.205	176.644	180.361	119.891	85.1882	162.667	126.951	205.944	158.262	415.526	412.899	431.047	4183.11	1789.26	1865.93	1034.96	1727.35	1166.22	1630.16	1394.86	88.4467	245.203	77.2627	102.389	175.355	151.835	229.008	115.473	127.78	195.73	133.156	94.7522	313.808
		600	962.254	814.365	768.826	1413.04	1102.24	957.113	4991.52	5664.72	4949.25	225.641	58.8813	29.8805	149.864	162.4	120.546	145.682	161.542	142.819	478.606	458.876	456.107	3560.61	1794.62	1928.86	1190.92	1437.1	1056.91	1525.6	1155.86	158.904	106.724	186.404	-113.895	146.85	208.068	57.3888	18.648	186.069	161.725	-26.4201	-43.6364	125.523
		610	926.713	755.387	645.416	1104.13	1029.96	857.143	3875.19	4276.34	4084.94	-61.5385	147.493	110	114.598	113.416	45.8098	137.858	114.883	105.292	435.714	450.799	426.478	3244.2	2169.58	2041.23	671.642	1779.59	1087.25	1472.52	979.782	119.695	53.3618	-185.996	-45.403	184.484	98.2067	100.816	104.167	231.103	126.754	190.039	93.7951	240.586
		620	951.622	630.402	649.762	1211.62	986.257	929.926	3626.56	4161.62	3889.54	236.626	176.817	-40	141.844	133.482	154.849	163.761	117.035	110.008	422.214	429.856	562.937	3085.48	2180	1876.89	1052.63	1605.52	1004.16	1353.8	1093.99	118.662	127.932	142.232	22.6244	189.304	231.76	163.462	195.985	155.415	204.825	117.035	7.13267	302.398
		630	948.069	558.389	666.138	1059.73	1017.82	761.703	3349.55	3777.21	3390.45	41.0678	-98.2318	-150.301	226.9	58.5774	49.3016	143.808	137.806	51.6726	377.012	415.529	480.105	2995.95	2553.94	2244.69	1021.76	1574.6	1066.42	1149.6	968.893	-37.4532	21.3675	217.865	-44.9438	70.855	159.758	110.95	168.919	97.7995	119.266	45.045	112.518	125.392
		640	801.496	459.301	575.139	1019.34	979.968	894.653	2956.27	3369.86	3228.92	153.531	176.298	99.9001	152.797	187.675	156.938	221.274	211.709	103.797	315.167	329.461	501.41	2570.85	2697.14	2270.65	1148.71	1998.25	1128.96	1387.63	1106.6	149.015	245.727	108.696	-11.236	127.539	125.813	188.588	229.38	207.407	180.389	282.051	84.0925	208.551
		650	764.706	414.534	440.552	936.205	798.262	813.892	2664.94	3133.71	2762.33	10.2564	-9.82318	-20.02	114.723	126.725	116.311	125.3	47.0711	87.6472	194.67	196.211	286.334	2312.75	2505.03	2535.5	1191.96	1622.81	922.492	1201.59	1047.33	10.5597	-95.7447	0	111.235	85.1064	170.157	164.809	88.4521	143.921	125.757	190.597	55.788	385.016
		660	735.608	551.99	542.553	970.417	970.292	880.17	2238.45	2906	2513.65	-41.1946	127.326	109.89	155.738	144.149	186.526	122.863	117.709	110.254	186.576	218.372	301.496	2367.22	2847.78	2931.03	1422.37	1649.8	1057.18	934.256	985.986	220.357	0	261.438	232.816	174.528	144.864	257.282	118.812	300.3	305.021	44.1084	179.187	259.336
		670	693.44	445.647	562.217	985.604	865.777	860.558	2297.75	2496.93	2352.71	143.737	-137.39	90	111.961	68.2012	44.6553	56.0897	86.5007	99.723	202.855	117.734	218.961	1903.8	2387.68	2782.3	1270.61	1858.72	1308.77	973.451	748.13	62.6959	-138.298	-76.4192	22.0751	132.075	180.458	184.915	203.98	201.005	160.529	93.633	136.799	311.203
		680	693.255	365.602	509.469	891.226	740.639	768.208	2111.11	2380.64	2106.69	-61.4125	0	9.99001	164.024	76.9669	106.592	125.601	112.772	100.056	218.005	152.053	159.085	1763.81	2311.58	2367.35	1317.72	1978.7	1099.17	1131.24	903.674	51.9751	-53.2481	87.9121	55.0661	108.235	265.487	209.756	105	65.6566	156.77	55.6931	60.8519	259.067
		690	529.979	455.959	412.316	848.821	804.818	693.78	1847.63	1930.36	1844.51	-61.6016	127.451	29.8507	74.0132	202.741	98.3975	82.8655	126.549	86.7133	193.01	145.53	204.238	1607.51	2261	2354.74	1476.94	1990.2	1180.52	881.489	772.277	67.4274	-85.1064	77.3481	-43.9078	221.281	133.452	131.965	185.65	70.9579	100.334	0	33.7382	103.52
		700	574.651	434.104	410.298	793.783	741.147	571.505	1365.72	1331.52	1253.25	122.951	255.152	99.8004	74.0741	60.2237	147.017	128.548	84.7009	112.328	100.396	103.066	202.755	1455.47	1908.86	2324.63	1472.18	1870.54	1287.28	886.386	798.03	77.3994	31.9149	-22.1729	10.929	70.6215	120.643	107.422	65.723	96.7413	173.41	0	194.24	103.306
		710	613.068	437.386	414.536	873.678	695.055	585.262	892.993	846.629	892.019	81.8833	146.915	9.95025	205.931	135.096	113.443	125.938	114.331	189.105	151.879	141.825	215.789	1289.99	2173.25	2278.55	1737.62	2018.8	1393.48	811.339	554.737	139.247	10.6157	143.805	174.292	389.671	197.221	146.699	60.8519	204.394	184.287	121.581	212.483	288.958
		720	545.992	421.908	377.868	662.584	613.818	598.723	677.478	816.924	732.582	10.2775	186.092	119.403	43.9198	60.449	48.3779	131.579	113.696	107.801	134.012	130.876	125	1071.61	1873.1	2424.24	1945.41	2054.73	1171.72	775.946	549.878	158.811	106.157	0	-54.2888	173.627	112.511	249.878	56.0081	127.747	136.652	252.86	268.149	360.825
		730	510.811	318.003	384.095	732.386	546.358	452.609	618.612	725.938	649.658	-205.339	-97.8474	-30	49.4098	149.899	131.129	121.131	24.077	19.8525	85.9984	103.233	80.3213	845.214	1479.41	1920.9	1954.14	1957.79	1237.27	585.956	403.697	25.5754	-350.318	-55.1268	-54.0541	149.813	117.381	254.777	86.779	235.897	221.022	47.9042	71.6612	113.285
		740	520.777	449.291	330.623	625.174	579.79	455.272	779.363	823.627	652.524	153.531	78.4314	9.96016	54.8998	95.3206	80.1374	72.7175	96.9044	88.6981	102.509	46.3089	118.566	819.756	1507.61	1749.62	1908.09	2001.8	1198.77	497.344	440.678	35.7325	10.627	0	-108.814	93.5891	122.172	142.436	194.473	118.13	83.9506	11.8906	135.484	82.3893
		750	498.78	453.946	323.018	539.106	552.181	418.667	716.876	830.752	757.037	-112.936	-68.4931	9.99001	16.4926	136.035	88.8761	54.0249	75.8602	63.4554	124.493	136.537	110.482	739.042	1570.12	1313.08	2029.06	2126.41	1077.88	700.145	503.145	142.349	85.0159	199.115	131.435	327.562	131.579	191.929	164.44	169.928	89.3744	82.7912	211.538	205.55
		760	438.905	392.261	370.169	559.754	641.593	405.983	689.752	747.93	699.862	164.44	205.479	149.551	101.704	118.669	103.508	167.931	166.439	81.2301	149.051	150.396	157.566	740.174	1446.03	1360.82	2237.31	2257.92	1417.45	707.022	653.12	187.627	159.574	-55.2486	-131.435	181.818	240.8	152.634	82.3045	128.932	319.361	240.893	178.117	533.333
		770	437.956	363.685	310.796	532.362	486.86	413.554	612.071	766.801	710.702	225.41	39.0625	258.706	98.8468	92.8074	169.931	87.1935	130.577	38.0897	119.468	208.048	119.403	452.006	1017.81	1388.17	1827.31	2259.96	1322.23	622.605	437.71	287.879	393.199	209.251	164.114	186.133	213.831	221.675	134.021	190.82	215.323	250.729	195.091	235.897
		780	338.753	356.763	377.255	460.286	492.665	350.174	704.467	704.756	612.704	-133.06	9.76563	49.8504	66.0793	110.273	34.6721	52.1405	69.5604	112.459	65.2174	82.3045	133.152	438.105	916.031	1157.02	2474.9	2263.04	1474.9	517.489	456.731	116.103	0	-65.8617	-32.8587	125.933	164.159	157.48	124.031	67.2182	140.351	162.319	188.088	255.885
		790	287.965	369.19	301.205	452.883	391.123	267.38	592.635	724.722	626.058	-102.249	-195.503	59.7015	-24.8207	84.3268	127.425	88.7164	28.0584	92.7588	46.2711	101.509	147.38	452.926	847.716	1257.73	2472.42	1854.55	1281.51	460.653	528.338	186.21	-10.627	-109.051	131.435	55.918	127.971	221.566	186.335	93.0714	151.21	109.51	12.4146	0
		800	370.169	282.969	271.605	433.437	388.997	336.989	585.014	656.506	725.007	163.767	9.77517	179.283	-16.5198	81.4664	84.058	84.0101	72.9927	36.2867	158.167	109.89	231.293	412.004	717.923	1026.3	2421.05	2324.84	1390.21	544.673	373.742	55.332	212.089	130.011	87.3362	149.115	146.453	137.999	98.6501	150.806	65.6234	-51.7241	0	183.861
		810	253.613	321.457	291.129	386.242	314.5	329.67	589.936	682.353	584.563	20.5128	-19.4363	179.104	-57.8991	67.0749	84.3023	48.0362	31.2767	76.1267	43.7039	57.7558	131.327	361.139	701.576	787.848	2660.32	2124.94	1245.38	440.613	215.311	20.1005	0	-32.3974	54.6448	144.253	123.513	123.213	156.087	5.18941	162.025	45.7143	110.837	366.972
		820	284.075	340.94	278.16	496.614	289.452	310.992	628.803	734.947	547.518	173.824	-87.2093	39.8406	0	61.4215	122.306	116.18	56.243	70.6388	112.206	154.015	164.294	366.786	605.29	839.773	2229.46	2220.7	1774.96	653.218	301.724	100.553	-318.134	237.069	76.7544	107.226	220.588	157.325	167.102	208.442	172.852	90.9608	97.8593	305.499
		830	213.115	259.249	275.862	288.217	315.202	276.436	681.159	642.773	678.256	441.026	146.056	-39.8804	-22.0811	35.1906	84.7458	31.582	86.0832	27.8465	87.7193	135.906	116.88	310.907	554.425	596.708	2330.49	1993.6	1633.09	441.459	345.324	236.537	42.3729	236.814	352.423	177.487	266.667	113.022	167.979	94.5378	173.293	102.041	165.138	284.264
		840	224.966	224.567	210.003	311.262	164.897	217.742	528.762	519.134	494.851	245.902	29.2683	-9.96016	47.0263	85.1439	90.6963	69.4847	29.1206	115.157	27.4574	93.6123	101.37	137.825	508.647	596.708	2561.65	2195.79	1854.41	288.184	292.706	65.5903	95.339	161.117	121.012	275.701	147.194	108.268	52.4659	31.4465	92.0245	101.466	163.835	264.228
		850	134.949	192.568	243.902	391.156	195.859	121.065	447.935	636.905	560.641	112.705	107.317	0	22.1607	29.4377	70.4639	11.672	66.8605	94.162	82.4402	2.7533	49.2746	183.955	558.943	478.888	2245.72	2277.73	1695.1	394.041	201.826	106.007	53.0786	161.29	292.842	248.36	189.114	211.51	225.959	63.1912	209.933	162.921	132.931	274.112
		860	127.142	136.129	63.9955	323.772	241.031	191.22	439.72	523.965	435.405	-214.286	-9.74659	-69.5825	-24.9584	8.84434	-11.7751	79.2952	50.0147	0	49.5186	71.7439	46.5881	142.712	339.929	385.406	2361.53	1937.7	1687.97	211.132	212.048	96.2513	-169.671	-107.181	-63.9659	102.756	193.727	108.002	79.0722	5.29381	133.197	0	72.5076	111.223
		870	119.511	207.537	137.025	275.412	283.628	221.562	554.097	552.239	562.249	215.164	204.678	59.5829	52.7631	180.473	100.503	79.8817	80.2377	98.5378	104.654	132.341	87.6472	179.028	299.644	524.961	2344.93	2167.13	1700.43	375.723	372.701	243.408	222.694	247.578	64.1026	303.738	143.452	319.725	205.696	253.165	143.516	201.005	222.489	232.794
		880	86.6164	189.978	109.551	264.882	224.909	170.27	519.86	581.916	551.407	61.2245	38.9484	49.8008	36.2521	0	86.1045	134.008	80.429	70.4676	85.4701	143.172	142.818	194.373	507.872	416.667	2027.23	2085.44	1645.37	198.163	101.991	81.5079	349.206	43.0571	76.3359	140.187	296.159	201.079	58.0781	90.1379	107.637	89.3855	258.413	161.29
		890	36.6404	55.4477	28.1928	148.317	123.979	154.388	330.12	424.768	460.299	-112.36	263.158	-278.33	22.3901	14.8943	0	77.7977	48.0048	96.3082	0	74.565	32.769	179.12	202.737	287.474	2261.96	2124.14	1790.09	262.518	194.837	45.9653	0	-107.643	44.5931	167.832	204.082	117.532	137.566	32.0856	117.647	11.1545	18.0505	100.2
		900	36.8481	50.2653	48.3092	237.278	169.396	119.338	327.294	410.548	299.108	71.5746	-29.1829	89.6414	-30.8469	29.8507	5.99341	57.2117	72.5295	87.577	19.3638	35.8918	82.2368	173.647	355.15	230.888	1932.56	1956.72	1875.33	277.237	83.1296	46.1775	126.984	-64.7948	-111.982	363.298	143.652	309.127	26.455	144.308	71.5746	83.5189	179.641	20.0401
		910	68.7285	36.6197	65.8083	226.556	152.845	114.068	360.281	408.041	314.121	132.653	-19.4932	228.856	16.8871	-26.9461	-33.1525	93.8257	91.1577	71.6846	119.213	110.65	121.246	198.98	309.331	578.893	1947.79	1922.54	1759.7	333.333	294.551	190.722	0	-75.594	325.477	93.0233	167.209	176.384	132.696	139.56	168.884	105.614	77.6583	109.453
		920	0	79.5681	57.8202	137.852	206.74	174.055	202.287	321.225	362.799	10.2041	204.082	9.95025	28.2486	9.0307	6.05694	36.5297	20.9769	72.1785	66.5373	-47.1567	41.3451	107.417	227.964	266.393	1850.55	1866.36	1746.54	374.2	277.228	119.233	-10.582	0	-202.931	143.985	144.119	117.417	90.3775	26.9542	153.531	122.494	65.7109	-208.748
		930	76.2463	54.755	-8.77963	206.956	190.233	179.935	384.052	389.922	242.494	153.218	156.098	278.33	42.5411	108.959	97.6503	49.0046	73.7327	26.3939	77.886	63.9066	80.3992	173.735	344.13	332.651	1627.44	1764.43	1805.11	201.97	208.748	72.8029	73.9958	139.785	45.0958	60.4651	134.821	293.542	16	43.29	154.004	128.062	65.5542	-79.4439
		940	41.7537	99.6191	83.0861	195.627	263.83	180.377	264.085	396.04	378.176	153.374	-116.732	119.048	65.5271	76.1267	52.2595	95.1796	64.9551	66.5779	114.397	128.671	64.0134	153.453	369.246	270.823	1583.42	1706.75	2033.99	350.964	370.185	161.795	243.129	150.862	236.753	268.643	228.013	259.042	207.778	200.978	220.626	100.279	203.228	264.966
		950	0	8.96057	45.3995	167.051	108.262	95.6807	287.474	299.491	231.281	-71.3558	58.4226	49.6524	20.0343	79.6081	58.7871	55.6414	12.4378	20.1072	0	11.2486	19.5804	158.406	191.822	240.041	1487.77	1601.11	1849.5	217.391	291.751	52.3013	190.074	-53.7634	56.3698	129.69	209.205	263.415	138.963	-16.3132	66.8037	33.3519	119.474	321.951
		960	-25.0078	18.4672	-27.959	207.912	262.707	131.651	323.149	183.293	286.957	-173.824	-136.054	129.353	8.61326	55.4529	-12.5039	59.0429	-31.3185	53.9811	64.7158	-28.2566	30.8555	40.8998	221.886	301.02	1246.88	1569.17	1778.72	259.093	0	79.0722	-126.85	-139.935	-248.588	198.89	37.2787	58.6224	112.36	71.4286	87.5837	-44.618	0	-38.61
		970	3.21337	-18.9994	-22.4143	150.376	117.479	184.37	220.913	280.036	252.393	173.647	175.439	-119.166	34.642	-24.8139	31.5956	100	113.6	44.1276	-11.3314	5.68828	0	235.294	186.869	137.825	1245.02	1179.49	1979.94	200.1	250.128	74.1133	-105.708	64.5161	22.5225	97.1323	223.776	156.25	74.9866	127.072	185.854	89.4354	71.8993	115.607
		980	0	59.0939	13.2846	246.448	103.448	99.2282	200.177	237.809	194.485	0	175.097	0	89.9333	90.625	0	50.3145	34.8653	51.4933	11.3895	11.4384	73.8217	168.11	171.457	280.469	1090.64	1476.64	1972.65	256.153	133.607	10.6496	0	43.0571	78.9177	161.962	163.399	170.565	10.7181	166.021	-5.17331	111.982	125.749	192.123
		990	-13.8504	-23.8908	-6.93963	95.8466	132.603	35.9712	147.189	192.829	177.274	61.287	-58.3658	29.615	-46.6065	63.012	0	25.2605	60.9365	-6.90608	45.7535	59.8802	22.8702	132.383	166.247	233.978	1113.87	1276.89	1784.78	222.785	186.239	-48.2057	21.1193	-205.405	-214.205	69.1563	60.7477	170.648	134.336	100.334	57.0244	28.0112	186.298	85.796
		1000	-7.22022	64.2169	-10.9051	209.851	191.138	108.303	235.571	184.123	162.98	112.245	-58.2524	207.921	-17.6108	-12.7186	62.1118	108.177	25.8649	48.7126	8.61326	37.4316	111.238	50.9424	246.603	162.767	923.077	1247.07	1794.33	137.545	281.837	43.1499	211.193	-217.155	-11.2486	115.207	158.73	228.71	139.635	89.0869	108.583	61.7631	66.0661	209.724
		1010	71.5631	37.1885	103.132	131.694	160.256	150.796	162.386	172.153	251.168	152.749	194.363	29.8211	62.0384	32.1543	53.0504	32.1027	0	105.522	80.8314	124.602	46.1894	188.872	191.532	345.88	779.93	1290.47	1680.63	293.059	273.396	211.957	284.81	-76.4192	112.74	234.807	332.397	160.662	161.725	190.05	139.824	146.314	126.506	142.045
		1020	114.083	66.0451	104.25	273.449	196.366	134.831	177.305	181.269	166.569	234.216	155.34	-69.5134	44.5104	3.24886	20.1952	112.976	62.5617	35.5619	60.8343	49.3755	95.1557	254.842	191.243	183.02	709.677	1038.53	1633.61	150.181	195.767	120.153	10.5485	65.7895	213.723	161.216	168.697	301.85	97.2447	106.383	108.865	180.791	181.269	244.821
		1030	123.406	60.7042	54.6218	106.352	123.894	138.85	189.517	244.713	257.611	122.2	165.37	179.104	80.8868	59.23	85.4409	48.8281	33.3	64.8181	20.3725	78.7861	72.7802	86.514	266.198	345.704	797.424	843.942	1638.92	171.786	282.215	109.769	63.2244	121.413	202.475	225.391	257.611	423.358	135.281	214.205	72.5765	271.955	200.364	372.787
		1040	21.5146	80.135	43.9367	107.303	89.9011	77.2753	162.915	190.505	184.697	-51.0204	251.938	297.915	39.2394	129.611	27.7778	128.037	43.8005	58.2878	49.7367	35.1185	66.8799	248.857	226.017	203.149	584.737	846.336	1545.64	261.643	150.134	126.792	42.1496	486.188	-22.4972	151.446	290.398	209.042	32.6264	118.778	124.546	232.955	237.082	102.041
		1050	35.7302	21.7581	178.735	45.1264	54.6614	40.5562	103.827	121.249	61.6921	-71.4286	58.1395	-89.3744	18.2315	10.0806	35.4108	-33.2005	20.4499	25.878	-8.82353	102.76	14.7406	142.276	230.576	208.016	336.634	838.465	1517.35	89.6152	318.747	33.2779	115.668	44.0529	112.36	196.796	247.895	238.095	59.7177	170.164	-25.9336	74.0741	79.3651	285.714
		1060	51.0204	49.5719	-80.7217	70.229	52.6642	17.673	68.3507	148.665	170.488	203.666	135.528	29.7324	21.479	40.9277	0	-63.7798	-20.7541	0	91.5264	67.7666	53.4601	228.079	265.531	202.943	456.123	574.549	1196.49	185.676	174.102	44.6678	94.6372	10.9529	56.243	132.662	121.552	155.264	195.122	73.7379	212.987	97.1429	134.639	412.844
		1070	91.3023	106.778	103.245	127.092	120.865	111.446	205.479	136.571	138.357	122.574	116.167	128.968	52.6316	65.6758	103.436	37.3008	-10.5337	91.9893	88.9416	82.6934	38.5642	238.095	265.398	253.165	405.941	561.905	1469.68	293.177	322.934	179.372	209.864	238.095	224.215	260.274	234.082	223.301	173.63	159.001	124.74	103.27	208.589	191.956
		1080	19.8118	52.2565	111.336	120.253	95.332	89.8111	140.257	164.484	150.442	-101.937	0	198.02	-12.5313	42.2089	60.629	54.9828	64.3317	62.6468	89.4721	0	113.909	167.173	265	198.07	461.768	649.165	1212.74	257.926	143.567	50.8187	157.398	171.306	201.568	72.8597	135.641	223.084	86.9565	221.465	229.167	103.448	61.6903	345.455
		1090	30.581	19.4647	10.3788	22.6978	47.9945	67.5893	38.864	79.1717	70.922	-30.6122	-9.68992	-39.7614	44.4022	3.5727	-3.87747	-10.4603	7.29129	-44.0176	-5.9952	35.6083	45.2625	151.745	189.81	151.822	297.324	478.927	1069.6	129.66	77.6484	175.837	379.347	42.4178	11.2233	163.86	107.779	266.473	76.087	-5.70125	182.387	115.274	61.8812	216.411
		1100	62.8272	-24.9377	85.0159	43.4928	79.6813	54.0176	41.979	100.825	91.716	194.076	-19.3611	118.812	38.61	7.28067	39.8883	35.3357	37.2439	81.7661	66.1853	44.6429	109.389	141.629	149.701	273.418	327.543	412.47	1205.31	452.316	240.089	28.5388	84.2105	221.053	146.067	118.182	238.988	241.896	119.565	171.135	119.792	92.4321	161.39	482.574
		1110	16.0514	35.5872	97.561	13.8841	80.3674	89.1266	24.0601	67.2783	41.4446	265.306	145.208	9.93049	29.3926	-7.41015	16.4002	68.2962	11.4112	96.3956	21.1416	29.7974	48.3092	95.8628	44.8878	10.1266	124.131	422.874	927.152	235.359	241.302	200.918	52.6316	146.597	67.4157	176.391	252.809	188.953	97.8261	39.8633	161.458	145.012	186.799	168.739
		1120	-54.5256	-31.0398	-21.978	14.4404	4.06669	-56.926	96.56	88.8208	-26.6825	-91.6497	86.8726	-9.92063	-89.6117	37.9507	114.02	18.2882	-23.2468	-56.0103	12.1175	-5.96837	9.21376	90.5888	49.776	101.01	104.374	250.241	971.516	132.013	16.9492	80.6916	-168.599	135.841	-168.161	225.53	126.464	149.758	0	11.4482	77.8412	133.877	81.0979	17.5593
		1130	-22.2346	68.2415	95.0252	64.0784	154.772	36.4372	99.9697	79.9017	41.6171	203.874	-29.0416	-9.93049	74.4501	19.4175	26.0304	44.8263	151.455	66.313	54.7612	62.8366	116.887	140.916	164.016	257.706	209.163	207.729	1159.72	293.792	261.364	69.5249	105.485	103.95	202.475	202.52	116.877	217.812	147.3	91.4286	36.3636	169.69	143.93	271.454
		1140	0	58.698	186.546	-27.7338	-13.5685	68.7876	60.7903	89.5338	131.108	-91.8367	-115.718	-119.166	62.069	-23.8854	17.8015	-26.7074	44.9163	-27.0758	85.5223	26.9865	9.2707	20.0702	208.437	136.295	104.634	247.333	832.065	250.139	188.464	145.603	63.2911	20.7684	-157.303	112.259	135.514	173.997	109.23	-5.70776	93.4094	163.934	194.236	130.89
		1150	-57.0776	-26.9251	34.3053	-28.9735	-51.9113	-31.6885	-6.10687	49.505	-17.9158	306.122	-260.366	-69.5825	-31.7572	-44.7883	0	-66.5623	8.37521	-148.561	-6.14439	-54.1028	-46.7727	140.21	39.604	110.943	39.96	24.3191	618.661	352.744	126.582	70.2576	-126.582	-187.11	-33.67	80.393	107.426	14.4788	0	-92.0598	15.544	-17.6471	12.5865	-110.733

### Sheet: Supplementary Table 2.
Supplementary Table 2. scRNAseq DescriptiveStats
	Sample	Sorting group	Bacterial strain genotype	Number of cells pre-filter	Number of cells post-filter	Total UMI counts post-filter	Median UMI counts per cell	Mean UMI counts per cell	Total number of genes detected	Median number of genes per cell	Mean number of genes per cell
	3964_I	Infected	WT	7700	6486	122203553	16280	18841	17878	3760.5	3860.35
	3964_U	Bystander	WT	8042	6753	105898443	13529	15682	17428	3430	3559.47
	3990_I	Infected	∆comCDE	3161	2679	109589113	35677	40907	17851	5617	5704.96
	3990_U	Bystander	∆comCDE	4628	3987	101798098	22943	25533	17540	4476	4566.04
	Uninfec_RNA	Naive	none	2694	2057	78352260	37119	38091	17062	5919	5556.48

### Sheet: Supplementary Table 3.
Supplementary Table 3. Raw CellRanger
	Sample	Sorting group	Bacterial strain genotype	Estimated Number of Cells	Mean Reads per Cell	Median Genes per Cell	Number of Reads	Valid Barcodes	Sequencing Saturation	Q30 Bases in Barcode	Q30 Bases in RNA Read	Q30 Bases in UMI	Reads Mapped to Genome	Reads Mapped Confidently to Genome	Reads Mapped Confidently to Intergenic Regions	Reads Mapped Confidently to Intronic Regions	Reads Mapped Confidently to Exonic Regions	Reads Mapped Confidently to Transcriptome	Reads Mapped Antisense to Gene	Fraction Reads in Cells	Total Genes Detected	Median UMI Counts per Cell
	3964_I	Infected	WT	7701	35383	3529	272482706	0.982	0.304	0.988	0.753	0.989	0.934	0.899	0.031	0.099	0.769	0.744	0.008	0.911	24483	14457
	3964_U	Bystander	WT	8170	28213	3238	230502632	0.981	0.305	0.989	0.799	0.989	0.943	0.908	0.042	0.116	0.751	0.728	0.009	0.952	23911	12386
	3990_I	Infected	∆comCDE	3179	82721	5350	262970370	0.985	0.359	0.99	0.693	0.99	0.912	0.879	0.037	0.097	0.746	0.719	0.007	0.953	24690	31777
	3990_U	Bystander	∆comCDE	4802	49385	4308	237145242	0.982	0.345	0.988	0.737	0.988	0.927	0.895	0.046	0.105	0.744	0.719	0.008	0.965	24171	21438
	Uninfec_RNA	Naive	none	2696	95128	5480	256465320	0.981	0.404	0.987	0.767	0.988	0.934	0.897	0.052	0.12	0.725	0.701	0.01	0.834	23641	32974

### Sheet: Supplementary Table 4.
Supplementary Table 4. RNA FISH data
	CXCL2 expression A549			Bacterial strain	Average		CXCL2 expression Detroit 562			Bacterial strain	Average
	Yes	no	%				Yes	no	%
	0	73	0	uninfected			0	98	0	uninfected
	0	67	0	uninfected			0	92	0	uninfected
	0	91	0	uninfected	0		0	76	0	uninfected	0
	2	90	2.17391	19F WT			0	114	0	19F WT
	1	46	2.12766	19F WT			0	80	0	19F WT
	2	61	3.1746	19F WT	2.49206		0	88	0	19F WT	0
	3	77	3.75	19F ΔcomCDE			0	125	0	19F ΔcomCDE
	3	75	3.84615	19F ΔcomCDE			0	108	0	19F ΔcomCDE
	4	79	4.81928	19F ΔcomCDE	4.13848		0	90	0	19F ΔcomCDE	0
	2	99	1.9802	19F WT + CSP-1			6	84	6.66667	S. aureus
	2	104	1.88679	19F WT + CSP-1			4	85	4.49438	S. aureus
	1	64	1.53846	19F WT + CSP-1	1.80182		4	71	5.33333	S. aureus	5.49813
	10	139	6.71141	S. aureus			13	48	21.3115	E. coli
	4	53	7.01754	S. aureus			14	89	13.5922	E. coli
	8	96	7.69231	S. aureus	7.14042		13	63	17.1053	E. coli	17.3363
	57	58	49.5652	E. coli
	15	34	30.6122	E. coli
	53	70	43.0894	E. coli	41.089
	NFKBIA expression A549			Bacterial strain	Average		NFKBIA expression Detroit 562			Bacterial strain	Average
	Yes	no	%				Yes	no	%
	0	98	0	uninfected			0	65	0	uninfected
	0	78	0	uninfected			0	80	0	uninfected
	0	71	0	uninfected	0		0	61	0	uninfected	0
	3	92	3.15789	19F WT			0	62	0	19F WT
	3	101	2.88462	19F WT			0	68	0	19F WT
	2	79	2.46914	19F WT	2.83722		0	72	0	19F WT	0
	4	87	4.3956	19F ΔcomCDE			0	70	0	19F ΔcomCDE
	5	103	4.62963	19F ΔcomCDE			0	68	0	19F ΔcomCDE
	4	72	5.26316	19F ΔcomCDE	4.7628		0	63	0	19F ΔcomCDE	0
	1	57	1.72414	19F WT + CSP-1			4	65	5.7971	S. aureus
	3	131	2.23881	19F WT + CSP-1			7	79	8.13953	S. aureus
	1	60	1.63934	19F WT + CSP-1	1.86743		4	68	5.55556	S. aureus	6.4974
	3	58	4.91803	S. aureus			15	78	16.129	E. coli
	5	67	6.94444	S. aureus			20	52	27.7778	E. coli
	8	67	10.6667	S. aureus	7.50971		12	52	18.75	E. coli	20.8856
	21	50	29.5775	E. coli
	31	42	42.4658	E. coli
	28	44	38.8889	E. coli	36.9774

### Sheet: Supplementary Table 5.
Supplementary Table 5. qPCR Zebrafish
	Fold change over control 4 hpi
	S. pneumoniae 19F WT vs control non-infected	Gene	Replicate 1	Replicate 2	Replicate 3	Replicate 4
		cxcl8a	1.849	1.8729	1.5212	1.2382
		efna1a	0.9063	0.8997	1.0545	0.8244
		efna1b	0.8641	0.996	1.0141	0.9429
		nfkbiaa	1.2033	1.1966	1.0622	1.1818
		nfkbiab	1.0023	1.0968	1.0148	0.8045
		nfkbiz	1.1423	1.1088	1.0658	1.2605
		ptgs2a	1.7231	1.2544	1.5801	1.2666
		ptgs2b	1.0091	0.9972	0.7802	1.0512
		tnfaip2	1.607	1.2045	1.223	0.9411
	S. pneumoniae 19F ∆comCDE vs control non-infected	Gene	Replicate 1	Replicate 2	Replicate 3	Replicate 4
		cxcl8a	2.0911	2.3673	2.3921	2.0452
		efna1	0.9696	1.1822	1.1929	0.6646
		efna1b	0.983	1.0499	0.9178	0.7226
		nfkbiaa	1.7183	1.8315	1.69	1.9013
		nfkbiab	1.2908	1.2555	1.3234	0.939
		nfkbiz	1.2754	1.3122	1.1818	1.1655
		ptgs2a	1.3241	1.5305	1.2066	2.1495
		ptgs2b	1.1859	1.0913	1.1165	1.1769
		tnfaip2	1.5469	1.5214	1.5193	1.0248
	Fold change over control 8 hpi
	S. pneumoniae 19F WT vs control non-infected	Gene	Replicate 1	Replicate 2	Replicate 3	Replicate 4
		cxcl8a	1.0905	1.1258	1.2888	1.136
		efna1	1.1025	0.9137	1.1485	1.2404
		efna1b	1.1718	1.1094	1.101	1.2199
		nfkbiaa	0.8513	1.1264	1.1775	1.2404
		nfkbiab	1.0603	0.9205	1.1427	1.2346
		nfkbiz	1.1767	0.9137	1.0708	1.128
		ptgs2a	1.0738	1.6469	1.1117	2.3698
		ptgs2b	N/A	1.3468	1.2803	1.2376
		tnfaip2	N/A	1.0483	0.8568	1.5444
	S. pneumoniae 19F ∆comCDE vs control non-infected	Gene	Replicate 1	Replicate 2	Replicate 3	Replicate 4
		cxcl8a	1.9548	1.9958	2.4318	1.815
		efna1	1.1288	1.0187	1.2779	1.085
		efna1b	0.9998	1.2877	1.2089	1.0459
		nfkbiaa	1.5646	1.5008	2.2638	1.724
		nfkbiab	1.0214	1.067	1.4504	1.3291
		nfkbiz	1.1573	1.285	1.2877	1.0251
		ptgs2a	1.5527	2.3979	2.6496	1.1865
		ptgs2b	1.946	2.2855	1.4525	1.5589
		tnfaip2	N/A	1.434	1.7666	1.2286

### Sheet: Supplementary Table 6.
Supplementary Table 6. Neutrophil recruitment
	S. pneumoniae 19F WT	Time (in hours) post-injection	ZF1	ZF2	ZF3	ZF4	ZF5	ZF6	ZF7	ZF8	ZF9	ZF10	ZF11	ZF12	ZF13	ZF14	ZF15	ZF16	ZF17	ZF18	ZF19	ZF20	ZF21	ZF22	ZF23	ZF24	ZF25	ZF26	ZF27	ZF28	ZF29	ZF30	ZF31	ZF32	ZF33	ZF34	ZF35
	Number of neutrophils in hindbrain ventricle	01:30:00	12	2	1	6	4	11	5	4	3	11	9	3	4	1	6	12	2	4	3	5	7	1	2	11	4	9	7	13	3	15	9	3	0	3	21
		01:50:00	10	3	0	7	7	16	7	8	5	15	12	4	6	3	6	14	3	9	8	6	15	6	3	17	9	15	11	21	10	21	11	8	2	11	34
		02:10:00	10	4	2	7	10	21	6	9	6	19	15	6	6	6	6	14	4	6	18	10	16	9	5	17	12	22	19	25	14	26	12	11	4	10	33
		02:30:00	11	6	2	10	13	21	8	11	10	22	12	7	6	7	12	19	4	6	22	15	21	12	5	24	13	28	22	33	22	28	17	15	5	11	34
		02:50:00	10	8	2	13	15	26	9	11	8	21	15	5	4	6	10	22	6	11	30	19	25	16	6	26	12	31	27	29	19	30	22	16	11	5	34
		03:10:00	9	8	4	13	14	26	11	10	5	26	12	4	5	6	10	23	7	17	30	26	30	22	8	25	14	30	29	30	22	32	17	18	13	7	38
		03:30:00	11	12	3	14	15	26	10	10	11	27	13	5	3	7	9	19	8	18	37	26	35	26	14	35	16	28	31	34	22	30	21	18	17	8	36
		03:50:00	11	13	4	17	13	29	14	10	11	25	13	5	3	6	9	15	5	22	36	32	32	35	24	38	15	33	32	31	25	34	23	18	22	6	32
		04:10:00	10	11	5	15	13	33	15	11	13	25	9	10	5	7	10	22	5	32	45	26	36	42	34	46	15	34	34	29	24	40	19	18	21	4	35
	S. pneumoniae 19F ∆comCDE	Time (in hours) post-injection	ZF1	ZF2	ZF3	ZF4	ZF5	ZF6	ZF7	ZF8	ZF9	ZF10	ZF11	ZF12	ZF13	ZF14	ZF15	ZF16	ZF17	ZF18	ZF19	ZF20	ZF21	ZF22	ZF23	ZF24	ZF25	ZF26	ZF27	ZF28	ZF29
	Number of neutrophils in hindbrain ventricle	01:30:00	17	16	7	5	8	18	6	8	1	6	9	4	2	5	1	3	10	12	11	11	19	18	3	6	8	5	22	6	5
		01:50:00	22	14	13	5	8	14	8	9	2	9	10	5	2	10	2	8	15	28	12	20	41	28	1	9	23	8	27	12	3
		02:10:00	27	16	20	7	9	18	11	11	3	12	14	13	6	10	4	16	27	36	18	30	46	26	2	8	28	9	27	15	5
		02:30:00	26	16	20	8	8	17	8	13	4	7	12	14	1	10	6	21	24	36	17	34	52	19	8	10	28	13	32	15	6
		02:50:00	21	20	23	9	7	19	6	8	6	8	10	18	8	11	8	24	20	37	18	35	51	24	9	13	33	14	42	18	11
		03:10:00	28	17	19	12	7	15	13	11	11	9	9	17	12	13	7	23	20	36	17	43	41	32	17	16	45	18	41	18	13
		03:30:00	26	15	22	18	6	18	13	14	12	9	13	18	10	13	8	26	21	38	16	38	46	33	24	17	46	16	44	23	21
		03:50:00	31	16	21	16	6	21	11	15	12	10	9	15	11	13	9	28	20	36	16	40	43	35	32	16	55	27	57	26	19
		04:10:00	26	18	21	18	9	21	12	14	15	12	9	15	16	14	9	33	21	36	15	55	54	33	33	24	66	27	46	31	26
	Note: ZF = zebrafish embryo
